# Mammalian spermatogenesis at single-cell resolution downstream of genetic perturbations in meiotic double-strand break repair

**DOI:** 10.64898/2026.05.14.724910

**Authors:** I. Agarwal, B. Myers, M. Houlard, A. Hinch, E. Bitoun, S. R. Myers

## Abstract

Fertility in mammals relies on successful pairing of homologous chromosomes mediated by DNA double-strand breaks (DSBs). Here, we develop a system of mouse hybrids in which (a)symmetry of binding by the break-positioning protein PRDM9 to homologs varies over broad scales in the genome. Profiling transcription and chromatin in single nuclei, we trace how resulting delays in repair of variable subsets of meiotic DSBs propagate through spermatogenesis and drive large fertility differences in animals. We demonstrate that only asymmetry-generating mutations in PRDM9-binding motifs, not high average (∼1%) divergence, disrupt chromosomal pairing. We observe substantial variation in animal-level sensitivity to asymmetry, and identify an interacting locus containing *Dmc1* and *Mei1* controlling (R^2^=0.64) this variation. Silencing of unpaired autosomes downstream of asynapsis and failure of normal sex chromosome silencing independently explain cell death in pachytene. Surprisingly, many cells with synaptic defects evade cell cycle arrest, and even those where physical division arrests still exhibit *transcriptional* progression to post-division states. Attrition of abnormal cells via arrest continues beyond the first division; nonetheless, cells that complete both meiotic divisions exhibit aneuploidy, especially of the sex chromosomes. This partly reflects *de novo* segregation errors explained by silencing of only chromosomes 16 and 19. Even “normal” euploid spermatids show crossovers redistributed at multi-megabase scales, indicating novel and potentially post-zygotic impacts of delays in meiotic DSB-repair. We thus elucidate cell-level and chromosome-specific impacts of regulatory variation in ∼0.03% of the genome cascading through germline development, advancing our understanding of fertility and reproductive isolation.
