## Supplementary Data 1 for "Mammalian spermatogenesis at single-cell resolution downstream of genetic perturbations in meiotic double-strand break repair"

### Sheet: Experiment
Sample ID	DOB of mouse	Date of experiment	Genotype	Mouse ID	Age	Sex	Body weight of mouse	Weight of mouse testes pair	No. of cells post dissociation /ml	No. of sorted nuclei (4x) - early meiotic	No of sorted nuclei - 1x, 2x stages	Nuclei target	Sequencing platform	Sperm count
19222FL-28-1	2022-11-10	2023-01-20	B6 (b/b)	BMMF5.1a - GEX	10w1d	M	NA	173mg	8.99 x 10^6/ml in 10 mls	1.2 x 10^6	P6, P7 - 400,000 (capped at 200,000 per population	10000	NovaSeq S4 1 lane	NA
				BMMF5.1a - ATAC								10000	NovaSeq S4 1 lane
19222FL-28-2	2022-11-10	2023-01-20	B6 (b/b)	BMMF5.1b - GEX	10w1d	M	NA	210mg	7.81 x 10^6/ml in 10 mls	746882	P6 - 756120, P7 - 67217	10000	NovaSeq S4 1 lane	NA
				BMMF5.1b - ATAC								10000	NovaSeq S4 1 lane
19222FL-28-3	2022-11-17	2023-01-26	PWD x B6 Cast F2 (p/b)	FATW57.1a - GEX	8w2d	M	25.7g	147mg	4.84 x 10^6/ml in 8mls	1.3 x 10^6	350,000 for P6 and P7 each	10000	NovaSeq S4 1 lane	3.6 x 10^6 / ml
				FATW57.1a - ATAC								10000	NovaSeq S4 1 lane
19222FL-28-4	2022-11-17	2023-01-26	PWD x B6 Cast F2 (p/b)	FATW55.2a - GEX	10w	M	21.5g	126mg	3.64 x 0^6/ml in 8mls	801522	P6 - 350,000, P7- 336,878	10000	NovaSeq S4 1 lane	4.8 x 10^6 / ml
				FATW55.2a - ATAC								10000	NovaSeq S4 1 lane
19222FL-30-1	2022-12-26	2023-03-23	B6 (b/b)	BMMF4.6b - GEX	8w	M	28g	187mg - used ~90mg for multiome	4.23 x 10^6/ml in 5 mls	800000	350,000 , 307,970	10000	NovaSeq SP Flowcell 1	43.3 x 10^6 / ml
				BMMF4.6b - ATAC									NovaSeq SP Flowcell 2
19222FL-30-2	2022-12-24	2023-03-23	PWD x B6 Cast F2 (p/b)	FATW57.2a - GEX	12w5d	M	28.3g	83mg - used ~58mg for multiome	5.02 x 10^6/ml in 2mls	800000	350,000 , 340,000	10000	NovaSeq SP Flowcell 1	5.3 x 10^6 / ml
				FATW57.2a - ATAC									NovaSeq SP Flowcell 2
19222FL-30-3	2022-12-24	2023-03-24	PWD x B6 Cast F2 (p/b)	FATW57.2b - GEX	12w6d	M	23.2g	119mg - used 80~mg for multiome	4.53 x 10^6/ml in 4mls	798000	350,000 , 350,000	10000	NovaSeq SP Flowcell 1	17.5 x 10^6 / ml
				FATW57.2b - ATAC									NovaSeq SP Flowcell 2
19222FL-30-4	2022-12-26	2023-03-24	B6 (b/b)	BMMF4.6c - GEX	8w1d	M	29.4g	200mg - used 100~mg for multiome	7.27 x 10^6/ml in 5 mls	800000	350,000 , 310,000	10000	NovaSeq SP Flowcell 1	37.5 x 10^6 / ml
				BMMF4.6c - ATAC									NovaSeq SP Flowcell 2
19222FL−32−1	2023-01-04	2023-05-11	PWD x B6 Cast F2 (p/b)	FATW62.1c - GEX	18w 1d	M	30.35g	75mg - used ~50mg for multiome	5.1 x 10^6/ml in 2mls	700000	250,000 , 300,000	10000	NovaSeq S4 1 lane	1.83 x 10^6 / ml
				FATW62.1c - ATAC									NovaSeq S4 1 lane
19222FL−32−2	2023-01-04	2023-05-11	PWD x B6 Cast F2 (p/b)	FATW62.1d - GEX	18w 1d	M	27.36g	102mg - used ~90mg for multiome	6.1 x 10^6/ml in 3mls	750000	300,000 , 350,000	10000	NovaSeq S4 1 lane	23.7 x 10^6 / ml
				FATW62.1d - ATAC									NovaSeq S4 1 lane
19222FL−32−3	2023-01-31	2023-05-12	PWD x B6 Cast F2 (p/b)	FATW65.2a - GEX	14w 3d	M	23.94g	79mg - used ~45mg for multiome	3.98 x 10^6 /ml in 2mls	700000	200,000 , 300,000	10000	NovaSeq S4 1 lane	8.75 x 10^4 / ml
				FATW65.2a - ATAC									NovaSeq S4 1 lane
19222FL−32−4	2023-01-04	2023-05-12	PWD x B6 Cast F2 (p/b)	FATW63.1c - GEX	18w 2d	M	23.5g	94mg - used ~80mg for multiome	5.36 x 10^6/ml in 3mls	750000	350,000 , 350,000	10000	NovaSeq S4 1 lane	0.90 x 10^6 / ml
				FATW63.1c - ATAC									NovaSeq S4 1 lane
19222FL−32−5	2023-01-31	2023-05-15	PWD x B6 Cast F2 (p/b)	FATW65.2c - GEX	14w 6d	M	24g	144mg - used ~90mg for multiome	7.13 x 10^6/ml in 3mls	700000	300,000 , 300,000	10000	NovaSeq S4 1 lane	9 x 10^6 / ml
				FATW65.2c - ATAC									NovaSeq S4 1 lane
19222FL−32−6	2023-01-31	2023-05-15	PWD x B6 Cast F2 (p/b)	FATW65.2b - GEX	14w 6d	M	23g	107mg - used ~80mg for multiome	6.33 x 10^6/ml in 3mls	750000	350,000 , 350,000	10000	NovaSeq S4 1 lane	7.0×10 ^6 / ml
				FATW65.2b - ATAC									NovaSeq S4 1 lane
19222FL−32−7	2023-02-05	2023-05-16	PWD x B6 Cast F2 (p/b)	FATW61.2a - GEX	18w2d	M	25.6g	135mg - used ~70mg for multiome	6.03 x 10^6 / ml in 2.5mls	700000	300,000 , 300,000	10000	NovaSeq S4 1 lane	47.2 x 10^6 / ml
				FATW61.2a - ATAC									NovaSeq S4 1 lane
19222FL−32−8	2023-02-16	2023-05-16	PWD x B6 Cast F2 (p/b)	FATW57.3a - GEX	16w5d	M	27.13g	125mg - used ~70mg for multiome	6.99 x 10^6 / ml in 2.5mls	750000	350,000 , 350,000	10000	NovaSeq S4 1 lane	30 x 10^6 / ml
				FATW57.3a - ATAC									NovaSeq S4 1 lane
19222FL−32−9	2023-01-19	2023-05-23	PWD x B6	BMFA2.2a - GEX	17w 5d	M	29.9g	70mg - used ~45mg for multiome	6.59 x 10^6 / ml in 1ml	665794	65,899 , 526,845	10000	NovaSeq S4 1 lane	0
				BMFA2.2a - ATAC									NovaSeq S4 1 lane
19222FL−32−10	2023-01-06	2023-05-23	PWD x B6 Cast F2 (p/b)	FATW64.1a - GEX	19w 4d	M	35.51g	70mg - used ~45mg for multiome	5.63 x 10^6 / ml in 1 ml	350019	36,178 , 169,065	10000	NovaSeq S4 1 lane	0
				FATW64.1a - ATAC									NovaSeq S4 1 lane
19222FL−32−11	2023-01-03	2023-05-26	PWD x B6 Cast F2 (p/b)	FATW65.1a - GEX	20w 3d	M	22.1g	75mg - used ~50mg for multiome	7.24 x 10^6 / ml in 1.5mls	700000	300,000 , 300,000	10000	NovaSeq S4 1 lane	6 x 10^6 / ml
				FATW65.1a - ATAC									NovaSeq S4 1 lane
19222FL−32−12	2023-01-06	2023-05-26	PWD x B6	BMFA1.2a - GEX	20w	M	40g	42mg - used ~40mg for multiome	5.5 x 10^6 / ml in 2 mls	750000	350,000 , 350,000	10000	NovaSeq S4 1 lane	0
				BMFA1.2a - ATAC									NovaSeq S4 1 lane
19222FL-41-13	2023-01-03	2023-06-15	PWD x B6 Cast F2 (p/b)	FATW65.1b - GEX	23w 2d	M	23.7g	70mg	4.91 x 10^6/ml in 2mls	700000	300,000 , 300,000	10000	NovaSeq X Plus 10BN per lane	2.8 x 10^6 / ml
				FATW65.1b - ATAC									NovaSeq X Plus 10BN per lane
19222FL-41-14	2023-01-03	2023-06-15	PWD x B6 Cast F2 (p/b)	FATW65.1c - GEX	23w 2d	M	28g	140mg	6.56 x 10^6/ml in 4mls	750000	350,000 , 350,000	10000	NovaSeq X Plus 10BN per lane	29.5 x 10^ 6 / ml
				FATW65.1c - ATAC									NovaSeq X Plus 10BN per lane
19222FL-41-15	2023-01-06	2023-06-16	PWD x B6 Cast F2 (p/b)	FATW64.1b - GEX	23w 5d	M	33.13g	130mg	5.46 x 10^6/ml in 4mls	700000	300,000 , 300,000	10000	NovaSeq X Plus 10BN per lane	58 x 10^6 / ml
				FATW64.1b - ATAC									NovaSeq X Plus 10BN per lane
19222FL-41-16	2023-01-06	2023-06-16	PWD x B6 Cast F2 (p/b)	FATW64.1c - GEX	23w 5d	M	24.32g	61.2mg	4.21 x 10^6/ml in 2mls	750000	11,911 , 306,754	10000	NovaSeq X Plus 10BN per lane	0.5 x 10^6 / ml
				FATW64.1c - ATAC									NovaSeq X Plus 10BN per lane
19222FL-41-1	2024-05-31	2024-07-29	PWD x B6 Cast F1 (p/b)	FATW72.4c - GEX	8w 3d	M	25.6g	87mg	5.88 x 10^6/ml in 2mls	750000	350,000 , 350,000	10000	NovaSeq X Plus 10BN per lane	3.3 x 10^6 / ml
				FATW72.4c - ATAC									NovaSeq X Plus 10BN per lane
19222FL-41-2	2024-05-19	2024-07-29	CAST	TGEF92.3a - GEX	10w 1d	M	17.9g	97mg	4.66 x 10^6/ml in 2mls	566299	350,000 , 350,000	10000	NovaSeq X Plus 10BN per lane	18 x 10^6 / ml
				TGEF92.3a - ATAC									NovaSeq X Plus 10BN per lane
19222FL-41-3	2024-06-04	2024-07-31	PWD x B6 Cast F1 (p/b)	FATW70.3a - GEX	8w 1d	M	23.7g	122mg	4.89 x 10^6/ml in 2mls	750000	350,000 , 350,000	10000	NovaSeq X Plus 10BN per lane	21.7 x 10^6/ml
				FATW70.3a - ATAC									NovaSeq X Plus 10BN per lane
19222FL-41-4	2024-05-13	2024-07-31	PWD x B6 Cast F1 (p/b)	FATW70.2a - GEX	11w 2d	M	21.7g	87mg	5.02 x 10^6/ml in 2mls	510000	350,000 , 350,000	10000	NovaSeq X Plus 10BN per lane	1.56 x 10^6 / ml
				FATW70.2a - ATAC									NovaSeq X Plus 10BN per lane
19222FL-41-5	2024-05-13	2024-08-02	PWD x B6 Cast F1 (p/b)	FATW70.2b - GEX	11w 4d	M	32.8g	76mg	8.13 x 10^6/ml in 2mls	552018	350,000 , 245,597	10000	NovaSeq X Plus 10BN per lane	16.5 x 10^6 / ml
				FATW70.2b - ATAC									NovaSeq X Plus 10BN per lane
19222FL-41-6	2024-06-04	2024-08-02	PWD x B6 Cast F1 (p/b)	FATW70.3b - GEX	8w 3d	M	24g	96mg	9.55 x 10^6/ml in 2mls	670000	350,000 , 350,000	10000	NovaSeq X Plus 10BN per lane	5.7 x 10^6 / ml
				FATW70.3b - ATAC									NovaSeq X Plus 10BN per lane
19222FL-41-7	19/05//2024	2024-08-05	B6 Cast F1 (H Prdm9)	TGEF92.3b - GEX	11w 1d	M	28.7g	184mg	1.23 x 10^7/ml in 2mls	650000	350,000 , 250,000	10000	NovaSeq X Plus 10BN per lane	84 x 10^6 / ml
				TGEF92.3b - ATAC									NovaSeq X Plus 10BN per lane
19222FL-41-8	2024-05-31	2024-08-05	PWD x B6 Cast F1 (p/b)	FATW72.4b - GEX	9w 3d	M	27.6g	164mg	1.03 x 10^7/ml in 2mls	650000	350,000 , 250,000	10000	NovaSeq X Plus 10BN per lane	43 x 10^6 / ml
				FATW72.4b - ATAC									NovaSeq X Plus 10BN per lane
19222FL-41-9	2024-05-31	2024-08-07	PWD x B6 Cast F1 (p/b)	FATW72.4a - GEX	9w 5d	M	27g	149mg	8.91 x 10^6/ml in 2mls	670000	350,000 , 350,000	10000	NovaSeq X Plus 10BN per lane	30 x 10^6 / ml
				FATW72.4a - ATAC									NovaSeq X Plus 10BN per lane
19222FL-41-10	19/05//2024	2024-08-07	B6 Cast F1 (H Prdm9)	TGEF92.3c - GEX	11w 3d	M	29g	200mg	1.18 x 10^7/ml in 2mls	670000	350,000 , 350,000	10000	NovaSeq X Plus 10BN per lane	120 x 10^6 / ml
				TGEF92.3c - ATAC									NovaSeq X Plus 10BN per lane
19222FL-41-11	2024-06-14	2024-08-09	PWD x B6 Cast F1 (p/b)	FATW75.2a - GEX	8w	M	23.6g	116mg	4.72 x 10^6/ml in 2mls	750000	350,000 , 350,000	10000	NovaSeq X Plus 10BN per lane	7.4 x 10^6 / ml
				FATW75.2a - ATAC									NovaSeq X Plus 10BN per lane
19222FL-41-12	2024-06-14	2024-08-09	PWD x B6 Cast F1 (p/b)	FATW75.2b - GEX	8w	M	26g	60mg	6.49 x 10^6/ml in 1ml	750000	350,000 , 180,000	10000	NovaSeq X Plus 10BN per lane	0
				FATW75.2b - ATAC									NovaSeq X Plus 10BN per lane
